# EZH2 endorses cell plasticity to carcinoma cells facilitating mesenchymal to epithelial transition and tumour colonization

**DOI:** 10.1101/2022.03.11.483977

**Authors:** Amador Gallardo, Aldara Molina, Helena G Asenjo, Lourdes Lopez-Onieva, Juan Carlos Alvarez-Perez, Jordi Martorell-Marugán, Francisca E Cara, Mencia Espinosa-Martinez, Pedro Carmona-Sáez, Sergio Granados-Principal, Pedro P Medina, Antonio Sanchez-Pozo, David Landeira

## Abstract

Reversible transition between the epithelial and mesenchymal states are key aspects of carcinoma cell dissemination and the metastatic disease, and thus, characterizing the molecular basis of the epithelial to mesenchymal transition (EMT) is crucial to find druggable targets and more effective therapeutic approaches in cancer. Emerging studies suggest that epigenetic regulators might endorse cancer cells with the cell plasticity required to conduct dynamic changes in cell state during EMT. However, epigenetic mechanisms involved remain mostly unknown. Polycomb Repressive Complexes (PRCs) proteins are well-established epigenetic regulators of development and stem cell differentiation, but their role in different cancer systems is inconsistent and sometimes paradoxical. In this study, we have analysed the role of the PRC2 protein EZH2 in lung carcinoma cells. We found that besides its described role in *CDKN2A*-dependent cell proliferation, EZH2 upholds the epithelial state of cancer cells by repressing the transcription of hundreds of mesenchymal genes. Chemical inhibition or genetic removal of EZH2 promotes the residence of cancer cells in the mesenchymal state during reversible epithelial-mesenchymal transition. In fitting, analysis of human patient samples and tumour xenograft models indicate that EZH2 is required to efficiently repress mesenchymal genes and facilitate tumour colonization *in vivo*. Overall, this study discloses a novel role of PRC2 as a master regulator of EMT in carcinoma cells. This finding has important implications for the design of therapies based on EZH2 inhibitors in human cancer patients.
