## Supplemental Table S3 for "EZH2 endorses cell plasticity to carcinoma cells facilitating mesenchymal to epithelial transition and tumour colonization"

### Sheet: Antibodies
Antibody	Application	Source	Identifier
Ms anti-H3K27me3	WB (1:1000)/IF (1:250)	Active Motif	39535
Rb anti-Histone H3	WB (1:30000)	Abcam	ab1791
MS anti E-CADHERIN	WB (1:1000)	BD	610181
Rb anti-SNAI1	WB (1:1000)	CST	3879
Rb anti-SNAI2	WB (1:500)	CST	9585
Rb anti-ZEB1	WB (1:1000)	CST	3396
Rb anti-EZH2	WB (1:1000) / ChIP	Diagenode	C15410039
Rb anti-EZH2	IF (1:100)	CST	5246
Ms anti-ACTIN B	WB (1:10000)	Sigma Aldrich	A2228
Ms anti-Alfa TUBULIN	WB (1:1000)	Santa Cruz Biotechnology	SC-23948
Gt anti-LAMIN B	WB (1:1000)	Santa Cruz Biotechnology	SC-6216
anti-rabbit IgG-HRP	WB (1:2500)	GE-Healthcare	NA934
anti-mouse IgG-HRP	WB (1:2500)	GE-Healthcare	NA931
Gt anti-mouse alexa fluor 488	IF (1:500)	Thermofisher	A-11001
Gt anti-rabbit alexa fluor 555	IF (1:500)	Thermofisher	A-21429

### Sheet: Compounds
Compounds	Source	Identifier
TGF-β	Peprotech	AF-100-21C
EGF	Peprotech	AF-100-15
Hydrocortisone	Sigma Aldrich	H4001
Heparin	Sigma Aldrich	H3149
Insulin-Transferrin-Selenium	Gibco	12097549
FGF	Sigma Aldrich	F0291
HGF	Miltenyi Biotec	130-103-437
EGF	Sigma Aldrich	E9644
Il-6	Miltenyi Biotec	130-093-932
GSK126	APExBIO	A3446
EPZ-6438	Selleckchem	S7128

### Sheet: CRISPR-CAS9
Guide RNA sequences designed to Knock-out EZH2 and SNAI2
Gene	Sequence 5´-3´
EZH2 gRNA FW	CACCGTGCGACTGAGACAGCTCAAG
EZH2 gRNA RV	AAACCTTGAGCTGTCTCAGTCGCAC
SNAI2 gRNA FW	CACCGTAACTCTCATAGAGATACG
SNAI2 gRNA RV	AAACCGTATCTCTATGAGAGTTAC

### Sheet: ChIP-qPCR primers
List of primers used for measuring the bound of EZH2 to this gene promoter regions.
Gene	FW 5´-3´	RV 5´-3´
CDH1	ACCCCATCTCCAAAACGAAC	ATTCCACTGGGTTCGAATCCC
GAPDH	CGCCCCCGGTTTCTATAAATTG	TGGCGACGCAAAAGAAGATG
SNAI2	CTTTAGAAGGCGGCTTGATG	GCACGGAGCTATAGGTGCTC
NPTX1	CTCGGGTGTTGACGACCT	GGGAGATAGAATTCGGTTCG
FGF3	ACTACACGGTTGGGCTCCT	ACAGCTGTGGTCTTGACTGC
LGR5	GATGTTGCTCAGGGTGGACT	CAGGATGCCCTTGACAAACT
CCDND2	TAGAAAGCTGCATCGGTGTG	GTGATCCTCGAGCAGAAACC

### Sheet: mRNA-qPCR primers
List of primers used for measuring mRNA expression by RT-qPCR
Gene	FW 5´-3´	RV 5´-3´
E-CADHERIN	CCCGGGACAACGTTTATTAC	GCTGGCTCAAGTCAAAGTCC
N-CADHERIN	GGACCGAGAATCACCAAATG	AACACTTGAGGGGCATTGTC-
OCLN	CCAAAGCCAGAAGGTGAAAC	GGATTGGATGACACATGCAC
VIMENTIN	TACAGGAAGCTGCTGGAAGG	ACCAGAGGGAGTGAATCCAG
NRP2	AAATCGAGAAGCACGACTGC	CGATGTTCCCACAGTGTTTG
ITGB3	CATCCACGACCGAAAAGAA	TGAAGGTAGACGTGGCCTCT
MMP2	ATAACCTGGATGCCGTCGT	AGGCACCCTTGAAGAAGTAGC
SNAI1	GCGAGCTGCAGGACTCTAAT	CGGTGGGGTTGAGGATCT
SNAI2	ACAGCGAACTGGACACACAT	GATGGGGCTGTATGCTCCT
TWIST1	AGCTACGCCTTCTCGGTCT	CCTTCTCTGGAAACAATGACATC
TWIST2	CATGTCCGCCTCCCACTA	CAATGGCAGCATCATTCAGA
ZEB1	GCCAACAGACCAGACAGTGTT	TTTCTTGCCCTTCCTTTCTG
ZEB2	CCAGACCGCAATTAACAATG	ATGCTGACTGCATGACCATC
EZH2	TGTGGATACTCCTCCAAGGAA	GAGGAGCCGTCCTTTTTCA
EZH1	TCAAGATTGAACCAGAACCATGT	GGTTGTGGAGCATGGCATA
EED	AATCCGGTTGTTGCAATCTT	CAGAGGATGGCTCGTATTGC
GAPDH	TGCACCACCAACTGCTTAGC	GGCATGGACTGTGGTCATG
ACTIN B	ACCGAGCGCGGCTACAG	CTTAATGTCACGCACGATTTCC

### Sheet: Data mining
List of published data sets used in this work
GEO accesion	Description
GSM1003455	ChIP-seq of H3K27me3 in A549 cells. (ENCODE)
GSM1003561	ChIP-seq of H3K4me3 in A549 cells. (ENCODE)

### Sheet: Cell lines
Information about cancer cell lines used in this work
Cell Line	Histology	Tumor source	Mutations
A549	Human Lung Adenocarcinoma	Primary	CDKN2A Deletion (Homozygous), KRAS hyperactive G12S (Homozygous)
A427	Human Lung Adenocarcinoma	Primary	CDKN2A Deletion (Homozygous), KRAS hyperactive G12D (Homozygous)
H2122	Human Lung Adenocarcinoma	Metastasis (pleural effussion)	CDKN2A Deletion (Homozygous), KRAS hyperactive G12C (Homozygous), TP53 (Q16L/C176F)
H1944	Human Lung Adenocarcinoma	Metastasis	CDKN2A Deletion (Homozygous), KRAS hyperactive G13D (Heterozygous)
